# Characterization of core bacterial species in the *Daphnia magna* microbiota using shotgun metagenomics

**DOI:** 10.1101/645630

**Authors:** Reilly O. Cooper, Clayton E. Cressler

## Abstract

**Background:** The keystone zooplankton *Daphnia magna* has recently been used as a model system for understanding host-microbiota interactions. However, the bacterial species present and functions associated with their genomes are not well understood. In order to understand potential functions of these species, we combined 16S rRNA sequencing and shotgun metagenomics to characterize the whole-organism microbiota of *Daphnia magna*.

**Results:** Five metagenome-assembled genomes (MAGs) were assembled from the *Daphnia magna* microbiota. Phylogenetic placement of these MAGs indicated that two belong to the *Limnohabitans* genus, one to *Polaromonas*, one to *Pedobacter*, and one unclassifiable below the Burkholderiaceae family. Average nucleotide identity of these MAGs to their closest sequenced relative was <95%, suggesting these may be new species in known genera. 16S rRNA community profiling shows that the *Daphnia magna* microbiota is distinct from its culture environment. Genes involved in host colonization and immune system evasion were detected across the MAGs. Some metabolic pathways were specific to some MAGs, including sulfur oxidation, nitrate reduction, and flagellar assembly. Threonine and arginine exporters were encoded by the *Limnohabitans* and Burkholderiaceae MAGs, and pathways for key vitamin biosynthesis and export were identified across MAGs.

**Conclusions:** In this study, we characterize five metagenome-assembled bacterial genomes within the *Daphnia magna* microbiota. Our examination of functions associated with these genomes shows a diversity of nutrient acquisition and metabolism pathways present that may benefit the host, as well as genomic signatures of host association and immune system evasion.
