## Supplementary Table 1 for "Characterization of core bacterial species in the *Daphnia magna* microbiota using shotgun metagenomics"

### Sheet: MAG Assessment
		Supplementary Table 1.
		Assembly	Genome	Phylum	Genome completeness (% single copy genes present)	# contigs in bin	Genome size (Mb)	N50 (bp)	GC content (%)
		Master	Unknown Burkholderiaceae	Proteobacteria	99.28	35	2.08	104783	49.85
		Juvenile			99.28	65	2.16	57771	49.72
		Master	Pedobacter sp.	Bacteroidetes	98.56	76	3.21	86629	35.6
		Adult			88.49	364	2.7	8803	35.49
		Juvenile			97.12	159	3.17	29277	35.88
		Adult	Unknown Burkholderiaceae		87.05	138	2.27	35808	52.59
		Master	Polaromonas sp.	Proteobacteria	82.73	158	3.25	32752	64.61
		Adult			93.53	150	3.24	38328	64.44
		Master	Unknown Chitinophagales	Bacteroidetes	66.91	315	1.71	5949	32.3
		Master	Limnohabitans sp. 1	Proteobacteria	62.59	355	3.72	15311	60.41
		Adult			78.42	422	3.86	12706	59.83
		Juvenile			62.59	337	3.77	15604	60.51
		Master	Limnohabitans sp. 2	Proteobacteria	50.36	241	2.89	17388	61.23
		Juvenile			60.43	252	3.01	17691	61.41
		Master	Emticicia sp.	Bacteroidetes	50.36	554	2.4	4320	37.04
