## Supplementary Table 2 for "Characterization of core bacterial species in the *Daphnia magna* microbiota using shotgun metagenomics"

### Sheet: Complete KEGG Modules
				Table S3
						Supplementary Table 2.
				Category	Module	Pathway Name	Unknown Burkholderiaceae	Limnohabitans sp. 1	Limnohabitans sp. 2	Pedobacter sp.	Polaromonas sp.
				Carbohydrate metabolism	Central carbohydrate metabolism	Pyruvate oxidation, pyruvate => acetyl-CoA	•	•	•	•	•
					Central carbohydrate metabolism	Citrate cycle (TCA cycle, Krebs cycle)	•	•	•	•	•
					Central carbohydrate metabolism	First carbon oxidation, oxaloacetate => 2-oxoglutarate	•	•	•	•	•
					Central carbohydrate metabolism	Citrate cycle, second carbon oxidation, 2-oxoglutarate => oxaloacetate	•	•	•	•	•
					Central carbohydrate metabolism	Pentose phosphate pathway, non-oxidative phase, fructose 6P => ribose 5P	•			•	•
					Central carbohydrate metabolism	PRPP biosynthesis, ribose 5P => PRPP	•	•	•	•	•
					Central carbohydrate metabolism	Gluconeogenesis, oxaloacetate => fructose-6P	•			•
					Central carbohydrate metabolism	Glycolysis (Embden-Meyerhof pathway), glucose => pyruvate				•
					Central carbohydrate metabolism	Glycolysis, core module involving three-carbon compounds	•			•
					Central carbohydrate metabolism	Entner-Doudoroff pathway, glucose-6P => glyceraldehyde-3P + pyruvate			•
					Oher carbohydrate metabolism	Glyoxylate cycle	•	•	•		•
					Oher carbohydrate metabolism	Galactose degradation, Leloir pathway, galactose => alpha-D-glucose-1P	•
					Oher carbohydrate metabolism	Nucleotide sugar biosynthesis, glucose => UDP-glucose	•
					Oher carbohydrate metabolism	Glycogen biosynthesis, glucose-1P => glycogen/starch				•
					Oher carbohydrate metabolism	Nucleotide sugar biosynthesis, galactose => UDP-galactose	•
				Energy metabolism	Carbon fixation	CAM (Crassulacean acid metabolism), dark	•	•		•
					Carbon fixation	Phosphate acetyltransferase-acetate kinase pathway, acetyl-CoA => acetate	•
					Sulfur metabolism	Thiosulfate oxidation by SOX complex, thiosulfate => sulfate					•
					ATP synthesis	Cytochrome bc1 complex respiratory unit	•	•	•		•
					ATP synthesis	Cytochrome c oxidase, prokaryotes		•	•	•	•
					ATP synthesis	Cytochrome c oxidase, cbb3-type		•			•
					ATP synthesis	NADH:quinone oxidoreductase, prokaryotes	•			•	•
					ATP synthesis	Succinate dehydrogenase, prokaryotes	•				•
					ATP synthesis	F-type ATPase, prokaryotes and chloroplasts	•			•	•
				Lipid metabolism	Fatty acid biosynthesis and degradation	Fatty acid biosynthesis, elongation	•	•		•	•
					Fatty acid biosynthesis and degradation	Fatty acid biosynthesis, initiation	•			•	•
					Fatty acid biosynthesis and degradation	beta-Oxidation					•
					Fatty acid biosynthesis and degradation	beta-Oxidation, acyl-CoA synthesis	•	•	•	•	•
					Lipid metabolism	Phosphatidylethanolamine (PE) biosynthesis, PA => PS => PE	•	•		•	•
				Nucleotide metabolism	Purine metabolism	Guanine ribonucleotide biosynthesis IMP => GDP,GTP	•	•		•	•
					Purine metabolism	Adenine ribonucleotide biosynthesis, IMP => ADP,ATP	•			•	•
					Pyrimidine metabolism	Pyrimidine ribonucleotide biosynthesis, UMP => UDP/UTP,CDP/CTP	•			•
				Amino acid metabolism	Serine and threonine metabolism	Threonine biosynthesis, aspartate => homoserine => threonine	•	•			•
					Serine and threonine metabolism	Serine biosynthesis, glycerate-3P => serine					•
					Cysteine and methionine metabolism	Cysteine biosynthesis, serine => cysteine	•	•			•
					Branched-chain amino acid metabolism	Valine/isoleucine biosynthesis, pyruvate => valine / 2-oxobutanoate => isoleucine		•		•
					Branched-chain amino acid metabolism	Isoleucine biosynthesis, threonine => 2-oxobutanoate => isoleucine		•		•
					Branched-chain amino acid metabolism	Leucine biosynthesis, 2-oxoisovaerate => 2-oxoisocaproate	•		•	•
					Lysine metabolism	Lysine biosynthesis, succinyl-DAP pathway, aspartate => lysine	•	•			•
					Arginine and proline metabolism	Arginine biosynthesis, ornithine => arginine	•	•	•		•
					Arginine and proline metabolism	Ornithine biosynthesis, glutamate => ornithine	•	•	•		•
					Arginine and proline metabolism	Proline biosynthesis, glutamate => proline	•	•			•
					Histidine metabolism	Histidine degradation, histidine => N-formiminoglutamate => glutamate		•
					Histidine metabolism	Histidine biosynthesis, PRPP => histidine				•
					Aromatic amino acid metabolism	Shikimate pathway, phosphoenolpyruvat + erythrose-4P => chorismate	•	•			•
					Aromatic amino acid metabolism	Tryptophan biosynthesis, chorismate => tryptophan	•			•	•
					Aromatic amino acid metabolism	Phenylalanine biosynthesis, chorismate => phenylalanine	•	•			•
					Aromatic amino acid metabolism	Tyrosine biosynthesis, chorismate => phenylalanine	•	•			•
					Aromatic amino acid metabolism	Homoprotocatechuate degradation, homoprotocatechuate => 2-oxohept-3-enedioate		•	•
					Other amino acid metabolism	Glutathione biosynthesis, glutamate => glutathione	•	•			•
				Glycan metabolism	Lipopolysaccharide metabolism	CMP-KDO biosynthesis	•			•	•
				Metabolism of cofactors and vitamins	Cofactor and vitamin metabolism	Coenzyme A biosynthesis, pantothenate => CoA	•	•	•	•	•
					Cofactor and vitamin metabolism	Riboflavin biosynthesis, GTP => riboflavin/FMN/FAD					•
					Cofactor and vitamin metabolism	Cobalamin biosynthesis, cobinamide => cobalamin					•
					Cofactor and vitamin metabolism	NAD biosynthesis, aspartate => NAD	•			•	•
					Cofactor and vitamin metabolism	Biotin biosynthesis, pimeloyl-ACP/CoA => biotin				•	•
					Cofactor and vitamin metabolism	Tetrahydrofolate biosynthesis, GTP => THF	•	•	•		•
				Biosynthesis of terpenoids and polyketides	Polyketide sugar unit biosynthesis	dTDP-L-rhamnose biosynthesis	•	•	•	•	•
					Terpenoid backbone biosynthesis	C5 isoprenoid biosynthesis, non-mevalonate pathway				•
					Terpenoid backbone biosynthesis	C10-C20 isoprenoid biosynthesis, bacteria				•
				Genetic information processing	DNA polymerase	DNA polymerase III complex, bacteria	•			•
					RNA polymerase	RNA polymerase, bacteria	•
					Ribosome	Ribosome, bacteria	•			•
				Environmental information processing	Mineral and organic ion transport system	Sulfate transport system		•	•		•
					Mineral and organic ion transport system	Molybdate transport system		•	•		•
					Mineral and organic ion transport system	Tungstate transport system		•	•		•
					Mineral and organic ion transport system	Nitrate/nitrite transport system		•	•		•
					Mineral and organic ion transport system	NitT/TauT family transport system			•		•
					Mineral and organic ion transport system	Putrescine transport system	•
					Mineral and organic ion transport system	Osmoprotectant transport system	•
					Mineral and organic ion transport system	Sulfonate transport system					•
					Mineral and organic ion transport system	Putative thiamine transport system			•
					Mineral and organic ion transport system	Taurine transport system		•
					Mineral and organic ion transport system	Iron(III) transport system	•	•	•		•
					Mineral and organic ion transport system	Putative spermidine/putrescine transport system		•
					Saccharide, polyol, and lipid transport system	alpha-Glucoside transport system		•	•
					Saccharide, polyol, and lipid transport system	Methyl-galactoside transport system	•
					Saccharide, polyol, and lipid transport system	gamma-Hexachlorocyclohexane transport system					•
					Saccharide, polyol, and lipid transport system	Trehalose/maltose transport system	•
					Saccharide, polyol, and lipid transport system	Glucose/mannose transport system		•
					Saccharide, polyol, and lipid transport system	Glycerol transport system		•
					Saccharide, polyol, and lipid transport system	Putative sorbitol/mannitol transport system	•	•
					Saccharide, polyol, and lipid transport system	Phospholipid transport system	•	•	•		•
					Saccharide, polyol, and lipid transport system	Putative multiple sugar transport system		•	•
					Saccharide, polyol, and lipid transport system	Putative simple sugar transport system		•	•
					Phosphate and amino acid transport system	Phosphate transport system	•	•	•		•
					Phosphate and amino acid transport system	Phosphonate transport system		•	•		•
					Phosphate and amino acid transport system	Glutamate/aspartate transport system			•		•
					Phosphate and amino acid transport system	General L-amino acid transport system		•	•
					Phosphate and amino acid transport system	Branched-chain amino acid transport system	•	•	•		•
					Phosphate and amino acid transport system	Urea transport system	•	•	•		•
					Phosphate and amino acid transport system	Putative polar amino acid transport system		•	•
					Peptide and nickel transport system	Peptides/nickel transport system		•	•		•
					Peptide and nickel transport system	Microcin C transport system		•	•		•
					Metallic cation, iron-siderophore and vitamin B12 transport system	Iron complex transport system	•	•	•		•
					ABC-2 type and other transport systems	Lipopolysaccharide transport system	•	•	•	•	•
					ABC-2 type and other transport systems	Lipopolysaccharide export system					•
					ABC-2 type and other transport systems	Lipooligosaccharide transport system		•	•		•
					ABC-2 type and other transport systems	Lipoprotein-releasing system	•	•	•	•	•
					ABC-2 type and other transport systems	Heme transport system			•
					ABC-2 type and other transport systems	Cell division transport system				•
					ABC-2 type and other transport systems	Putative ABC transport system		•	•	•	•
					ABC-2 type and other transport systems	ABC-2 type transport system		•	•	•	•
					Drug efflux transporter/pump	Multidrug resistance, MdlAB/SmdAB transporter				•
					Drug efflux transporter/pump	Multidrug resistance, efflux pump AcrAB-TolC/SmeDEF					•
					Bacterial secretion system	Adhesin protein transport system		•	•		•
					Bacterial secretion system	alpha-Hemolysin/cyclolysin transport system	•
					Bacterial secretion system	RaxAB-RaxC type I secretion system					•
					Bacterial secretion system	Type IV secretion system	•
					Bacterial secretion system	Sec (secretion) system	•			•
					Bacterial secretion system	Twin-arginine translocation (Tat) system	•	•	•	•	•
					Two-component regulatory system	PhoR-PhoB (phosphate starvation response) two-component regulatory system	•	•	•	•	•
					Two-component regulatory system	CreC-CreB (phosphate regulation) two-component regulatory system	•
					Two-component regulatory system	BaeS-BaeR (envelope stress response) two-component regulatory system	•
					Two-component regulatory system	EnvZ-OmpR (osmotic stress response) two-component regulatory system		•	•		•
					Two-component regulatory system	CusS-CusR (copper tolerance) two-component regulatory system			•		•
					Two-component regulatory system	NarX-NarL (nitrate respiration) two-component regulatory system	•
					Two-component regulatory system	QseC-QseB (quorum sensing) two-component regulatory system	•	•	•		•
					Two-component regulatory system	KdpD-KdpE (potassium transport) two-component regulatory system					•
					Two-component regulatory system	AlgZ-AlgR (alginate production) two-component regulatory system					•
					Two-component regulatory system	PilS-PilR (type 4 fimbriae synthesis) two-component regulatory system					•
					Two-component regulatory system	TctE-TctD (tricarboxylic acid transport) two-component regulatory system		•	•
					Two-component regulatory system	GlnL-GlnG (nitrogen regulation) two-component regulatory system	•	•			•
					Drug resistance	Aminoglycoside resistance, protease HtpX		•	•		•
					Drug resistance	Aminoglycoside resistance, protease FtsH			•		•
				Metabolism	Aminoacyl tRNA	Aminoacyl-tRNA biosynthesis, prokaryotes	•			•
