## Supplementary Table 4 for "Characterization of core bacterial species in the *Daphnia magna* microbiota using shotgun metagenomics"

### Sheet: KEGG Pathways
Supplementary Table 4.
	Unknown Burkholderiaceae	Limnohabitans sp. 1	Limnohabitans sp. 2	Pedobacter sp.	Polaromonas sp.
2-oxocarboxylic acid metabolism	20	20	18	20	20
ABC transporters	58	83	73	19	66
Acarbose and validamycin biosynthesis	2	2	2	2	2
Alanine, aspartate and glutamate metabolism	21	17	15	19	18
alpha-Linolenic acid metabolism	1			1	2
Amino sugar and nucleotide sugar metabolism	25	22	14	25	13
Aminoacyl-tRNA biosynthesis	25	18	16	26	23
Aminobenzoate degradation	2	10	10	2	2
AMPK signaling pathway	3	4	4	3	4
Antifolate resistance	5	5	4	5	5
Arachidonic acid metabolism	1	1	1	1	2
Arginine and proline metabolism	9	11	7	10	10
Arginine biosynthesis	16	14	15	10	15
Ascorbate and aldarate metabolism	1	5	9	2	3
Atrazine degradation	3	3	3		5
Bacterial chemotaxis	1	10	7	1	13
Bacterial secretion system	27	19	11	12	24
Base excision repair	10	10	9	8	12
Benzoate degradation	6	18	20	5	13
beta-Alanine metabolism	5	7	7	3	9
beta-Lactam resistance	9	9	8	7	9
Biofilm formation - Escherichia coli	4	7	6	5	12
Biofilm formation - Pseudomonas aeruginosa	4	6	2	3	14
Biofilm formation - Vibrio cholerae	4	20	7	5	19
Biosynthesis of amino acids	90	86	68	80	91
Biosynthesis of ansamycins	1		1	1	1
Biosynthesis of antibiotics	146	145	124	135	148
Biosynthesis of type II polyketide products	1
Biosynthesis of unsaturated fatty acids	1	3	1	3	5
Biosynthesis of vancomycin group antibiotics	1	2	1	1	2
Biotin metabolism	7	6	5	8	10
Butanoate metabolism	14	20	18	12	23
C5-Branched dibasic acid metabolism	7	6	7	8	6
Caprolactam degradation	1	4	4	1	3
Carbapenem biosynthesis	2	2	1		2
Carbohydrate digestion and absorption	1
Carbon fixation in photosynthetic organisms	10	9	9	12	10
Carbon fixation pathways in prokaryotes	22	16	15	22	23
Carbon metabolism	65	70	65	63	72
Carotenoid biosynthesis		5	5	4	1
Cationic antimicrobial peptide (CAMP) resistance	7	9	8	6	9
Cell cycle - Caulobacter	11	7	6	11	11
Chloroalkane and chloroalkene degradation	1	4	3	1	5
Chlorocyclohexane and chlorobenzene degradation		4	3		4
Cholesterol metabolism		1	1
Citrate cycle (TCA cycle)	17	16	16	17	19
Cyanoamino acid metabolism	3	3	3	4	3
Cysteine and methionine metabolism	21	23	15	18	23
D-Alanine metabolism	2	1	2	2	2
D-Glutamine and D-glutamate metabolism	4	2	4	4	4
Degradation of aromatic compounds	4	12	11	1	5
Dioxin degradation		2	1		2
DNA replication	15	12	12	13	14
Drug metabolism - cytochrome P450	2	1	1	1	2
Drug metabolism - other enzymes	7	9	6	10	6
Ether lipid metabolism					1
Ethylbenzene degradation	1			1	1
Fatty acid biosynthesis	12	10	7	13	11
Fatty acid degradation	7	8	8	7	11
Fatty acid metabolism	17	15	13	17	20
Ferroptosis	1	1	1	1	1
Flagellar assembly		27	27	1	33
Fluorobenzoate degradation		3	2		1
Folate biosynthesis	16	16	17	14	21
Fructose and mannose metabolism	9	10	6	12	6
Galactose metabolism	10	7	2	9	2
Geraniol degradation	2	7	8	2	8
Glucosinolate biosynthesis	1	1	1	1	1
Glutathione metabolism	10	13	11	4	13
Glycerolipid metabolism	5	7	7	6	7
Glycerophospholipid metabolism	12	12	11	9	13
Glycine, serine and threonine metabolism	20	24	18	19	21
Glycolysis/Gluconeogenesis	21	16	15	21	17
Glycosaminoglycan degradation	1	1	1	1	1
Glyoxylate and dicarboxylate metabolism	15	34	32	19	31
Histidine metabolism	10	16	8	10	11
Homologous recombination	18	19	17	18	17
Inositol phosphate metabolism	3	3	3	2	3
Isoquinoline alkaloid biosynthesis	1	1	1	2	1
Limonene and pinene degradation	1	2	3	1	3
Linoleic acid metabolism					1
Lipoic acid metabolism	2	1	1	2	2
Lipopolysaccharide biosynthesis	14	15	12	15	16
Lysine biosynthesis	13	13	13	11	14
Lysine degradation	6	7	8	5	8
Metabolism of xenobiotics by cytochrome P450	2	1	1		2
Methane metabolism	16	18	15	15	19
Mineral absorption			1		1
Mismatch repair	17	14	14	13	15
Monobactam biosynthesis	6	7	5	6	7
Naphthalene degradation	1	1	1		4
N-Glycan biosynthesis				1
Neomycin, kanamycin and gentamicin biosynthesis	2	1		1
Nicotinate and nicotinamide metabolism	10	9	9	11	12
Nitrogen metabolism	10	9	11	5	13
Nitrotoluene degradation	2	1	1		1
Nonribosomal peptide structures	1	1
Novobiocin biosynthesis	3	3	1	2	3
Nucleotide excision repair	8	6	7	7	8
One carbon pool by folate	10	12	10	11	12
Other glycan degradation				4
Oxidative phosphorylation	36	30	20	35	47
Pantothenate and CoA biosynthesis	10	12	8	12	13
Penicillin and cephalosporin biosynthesis		2	1	2	1
Pentose and glucuronate interconversions	4	9	5	8	3
Pentose phosphate pathway	14	19	18	14	12
Peptidoglycan biosynthesis	15	14	16	16	18
Peroxisome	3	6	6	4	6
Phenazine biosynthesis	2	2		2	2
Phenylalanine metabolism	5	19	13	7	10
Phenylalanine, tyrosine and tryptophan biosynthesis	18	16	8	19	18
Phenylpropanoid biosynthesis	2	1	1	3	1
Phosphatidylinositol signaling system	3	3	3	3	3
Phosphonate and phosphinate metabolism				1
Phosphotransferase system (PTS)	3	2	2		3
Photosynthesis	8	4	2	8	8
Polycyclic aromatic hydrocarbon degradation		4	3		1
Polyketide sugar unit biosynthesis	4	4	4	4	4
Porphyrin and chlorophyll metabolism	12	27	27	13	25
PPAR signaling pathway	4	5	5	3	4
Primary bile acid biosynthesis			1		1
Prodigiosin biosynthesis	3	3	2	3	3
Propanoate metabolism	16	18	18	14	20
Protein digestion and absorption				1
Protein export	16	11	12	13	15
Proximal tubule bicarbonate reclamation	2	1	2	1	1
Purine metabolism	37	42	37	31	41
Pyrimidine metabolism	23	23	23	25	21
Pyruvate metabolism	23	23	22	22	25
Quorum sensing	24	29	21	17	41
Retinol metabolism	1				1
Riboflavin metabolism	5	4	4	5	8
Ribosome	52	31	18	54	42
RNA degradation	14	12	13	12	14
RNA polymerase	4	2	1	3	3
RNA transport	1	1	1	2	2
Selenocompound metabolism	6	9	8	8	9
Sesquiterpenoid and triterpenoid biosynthesis		1	1
Sphingolipid metabolism				2
Starch and sucrose metabolism	8	5	3	8	1
Staurosporine biosynthesis	1
Steroid biosynthesis		1	1
Steroid degradation	1		1	1
Streptomycin biosynthesis	8	6	5	7	5
Styrene degradation		3	4	1	3
Sulfur metabolism	10	26	15	9	28
Sulfur relay system	9	9	8	5	10
Synthesis and degradation of ketone bodies	4	5	4	4	5
Taurine and hypotaurine metabolism	3	2	2	2	1
Terpenoid backbone biosynthesis	12	13	11	12	12
Thermogenesis	4	7	7	3	7
Thiamine metabolism	7	5	5	6	10
Thyroid hormone synthesis	1	2	1	1	2
Toluene degradation		1	1		1
Tropane, piperidine and pyridine alkaloid biosynthesis	2	3	1	2	2
Tryptophan metabolism	5	15	14	6	9
Two-component system	45	45	39	18	75
Tyrosine metabolism	5	12	14	5	7
Ubiquinone and other terpenoid-quinone biosynthesis	7	6	6	12	5
Valine, leucine and isoleucine biosynthesis	10	10	8	11	9
Valine, leucine and isoleucine degradation	9	20	19	15	22
Vancomycin resistance	5	4	5	6	5
Various types of N-glycan biosynthesis				1
Vitamin B6 metabolism	5	4	4	4	5
Xylene degradation		1			1
Zeatin biosynthesis	1	1	1	1	1
	1573	1768	1518	1438	1866
